# Teicoplanin attenuates RNA virus infection *in vitro*

**DOI:** 10.1101/2024.09.29.615295

**Authors:** Erica Españo, Jiyeon Kim, Seong Ok Park, Bill Thaddeus Padasas, Sang-Hyun Kim, Ju-Ho Son, Jihee Oh, E-Eum Woo, Young-Ran Lee, Soon Young Hwang, Seong Kug Eo, Jeong-Ki Kim

## Abstract

Teicoplanin (TP) is a glycopeptide antibiotic used for Gram-positive bacterial infections, and it has been reported to inhibit SARS-CoV-2 and Ebola virus entry through cathepsin inhibition. Given that TP can inhibit viruses belonging to different virus families, we aimed to expand the potential targets of TP to determine whether TP can be developed as a broad-spectrum antiviral agent. Considering the original indication of TP, we first determined the effects of TP against viruses that cause respiratory tract infections and found that TP inhibits enveloped and non-enveloped RNA viruses, namely: human and avian influenza viruses; representative coronaviruses including porcine epidemic diarrhea virus (PEDV), human coronavirus OC43 (HCoV-OC43), and SARS-CoV-2; measles virus; human respiratory syncytial virus A2; and enterovirus 71 (EV-71). Representative flaviviruses, Zika virus (ZIKV) and dengue virus serotype 2 (DENV2), were also susceptible to inhibition by TP. In contrast, TP did not attenuate infection of human adenovirus 5, a non-enveloped DNA virus. Addition of TP at the endocytosis stage but not at the attachment/binding stage of PEDV infection reduced PEDV production *in vitro*, indicating cathepsin inhibition. Meanwhile, addition of TP during either the attachment/binding or the endocytosis stage of ZIKV infection reduced ZIKV particle production in host cells, and *in silico* modeling suggested that TP has potential binding pockets in the envelope proteins of ZIKV and DENV2. These results show that TP can be developed as a broad-spectrum antiviral especially against RNA viruses, with potentially different targets in the replication cycle of various viruses.
