## Supplemental Tables for "Teicoplanin attenuates RNA virus infection *in vitro*"

### Sheet: Table S1 5JHM ZIKV with TP
Table S1. Predicted interactions of the Zika virus envelope protein ectodomain with teicoplanin.
Name	Distance (Å)	Category	Type	From	From Chemistry	To	To Chemistry	Theta	Angle DHA	Angle HAY
A:ARG3:HH21 - N:UNK1:O	2.3161	Hydrogen Bond	Conventional Hydrogen Bond	A:ARG3:HH21	H-Donor	N:UNK1:O	H-Acceptor		124.414	114.21
A:ASN9:HD22 - N:UNK1:O	2.1969	Hydrogen Bond	Conventional Hydrogen Bond	A:ASN9:HD22	H-Donor	N:UNK1:O	H-Acceptor		148.729	99.107
A:ASN9:HD22 - N:UNK1:O	2.1969	Hydrogen Bond	Conventional Hydrogen Bond	A:ASN9:HD22	H-Donor	N:UNK1:O	H-Acceptor		148.729	99.107
A:GLU277:OE2 - N:UNK1	4.13961	Electrostatic	Pi-Anion	A:GLU277:OE2	Negative	N:UNK1	Pi-Orbitals	34.341
A:GLY29:HA2 - N:UNK1:O	2.65305	Hydrogen Bond	Carbon Hydrogen Bond	A:GLY29:HA2	H-Donor	N:UNK1:O	H-Acceptor		136.304	107.974
A:HIS28 - N:UNK1:C	5.03011	Hydrophobic	Pi-Alkyl	A:HIS28	Pi-Orbitals	N:UNK1:C	Alkyl
A:SER286:HG - N:UNK1:O	2.13333	Hydrogen Bond	Conventional Hydrogen Bond	A:SER286:HG	H-Donor	N:UNK1:O	H-Acceptor		156.013	101.766
A:SER8:HB2 - N:UNK1:O	2.74214	Hydrogen Bond	Carbon Hydrogen Bond	A:SER8:HB2	H-Donor	N:UNK1:O	H-Acceptor		137.719	99.437
B:ASP248:OD2 - N:UNK1	4.54726	Electrostatic	Pi-Anion	B:ASP248:OD2	Negative	N:UNK1	Pi-Orbitals	10.263
B:ASP99:HN - N:UNK1:O	2.81781	Hydrogen Bond	Conventional Hydrogen Bond	B:ASP99:HN	H-Donor	N:UNK1:O	H-Acceptor		147.975	119.45
B:GLY103:HN - N:UNK1:O	2.69179	Hydrogen Bond	Conventional Hydrogen Bond	B:GLY103:HN	H-Donor	N:UNK1:O	H-Acceptor		112.112	93.711
N:UNK1:H - A:ASP279:OD2	2.97543	Hydrogen Bond	Conventional Hydrogen Bond	N:UNK1:H	H-Donor	A:ASP279:OD2	H-Acceptor		99.06	96.519
N:UNK1:H - A:GLU275:OE1	1.97788	Hydrogen Bond	Conventional Hydrogen Bond	N:UNK1:H	H-Donor	A:GLU275:OE1	H-Acceptor		155.923	97.181
N:UNK1:H - A:SER286:O	2.65022	Hydrogen Bond	Conventional Hydrogen Bond	N:UNK1:H	H-Donor	A:SER286:O	H-Acceptor		124.124	102.233
N:UNK1:H - B:ASP99:OD2	2.11144	Hydrogen Bond	Conventional Hydrogen Bond	N:UNK1:H	H-Donor	B:ASP99:OD2	H-Acceptor		153.757	135.23
N:UNK1:H97 - A:GLU275:OE2	2.91379	Hydrogen Bond	Carbon Hydrogen Bond	N:UNK1:H97	H-Donor	A:GLU275:OE2	H-Acceptor		119.902	100.911
UNK1 molecule is teicoplanin
Highlighted residues are part of the fusion loop.
DHA: donor hydrogen atom
HAY: hydrogen acceptor

### Sheet: Table S2 1OKE DENV2 with TP
Table S2. Predicted interactions of the Dengue virus serotype 2 envelope protein ectodomain with teicoplanin.
Name	Distance (Å)	Category	Types	From	From Chemistry	To	To Chemistry	Angle DHA	Angle HAY
A:SER7:HG - N:UNK1:O	2.63238	Hydrogen Bond	Conventional Hydrogen Bond	A:SER7:HG	H-Donor	N:UNK1:O	H-Acceptor	101.666	93.749
B:MET96:HN - N:UNK1:O	2.26505	Hydrogen Bond	Conventional Hydrogen Bond	B:MET96:HN	H-Donor	N:UNK1:O	H-Acceptor	147.447	104.466
B:LYS241:HZ2 - N:UNK1:O	2.33664	Hydrogen Bond	Conventional Hydrogen Bond	B:LYS241:HZ2	H-Donor	N:UNK1:O	H-Acceptor	130.934	93.492
B:LYS241:HZ3 - N:UNK1:O	2.87244	Hydrogen Bond	Conventional Hydrogen Bond	B:LYS241:HZ3	H-Donor	N:UNK1:O	H-Acceptor	93.234	112.706
N:UNK1:H - B:PHE240:O	2.26064	Hydrogen Bond	Conventional Hydrogen Bond	N:UNK1:H	H-Donor	B:PHE240:O	H-Acceptor	106.448	167.302
N:UNK1:H - A:GLU26:OE1	1.74474	Hydrogen Bond	Conventional Hydrogen Bond	N:UNK1:H	H-Donor	A:GLU26:OE1	H-Acceptor	153.173	172.066
N:UNK1:H - A:SER7:OG	1.80163	Hydrogen Bond	Conventional Hydrogen Bond	N:UNK1:H	H-Donor	A:SER7:OG	H-Acceptor	131.193	99.6
A:GLU269:OE1 - N:UNK1:Cl	2.80829	Halogen	Halogen (Cl, Br, I)	A:GLU269:OE1	Halogen Acceptor	N:UNK1:Cl	Halogen
A:PHE279 - N:UNK1	4.8765	Hydrophobic	Pi-Pi T-shaped	A:PHE279	Pi-Orbitals	N:UNK1	Pi-Orbitals
A:HIS282 - N:UNK1	5.45653	Hydrophobic	Pi-Pi T-shaped	A:HIS282	Pi-Orbitals	N:UNK1	Pi-Orbitals
B:HIS244 - N:UNK1	5.03715	Hydrophobic	Pi-Alkyl	B:HIS244	Pi-Orbitals	N:UNK1	Alkyl
B:PRO243 - N:UNK1	5.14363	Hydrophobic	Alkyl	B:PRO243	Alkyl	N:UNK1	Alkyl
UNK1 molecule is teicoplanin
DHA: donor hydrogen atom
HAY: hydrogen acceptor
